# PATZ1 remodels the nucleosome landscape to promote chromatin accessibility in injured neurons

**DOI:** 10.64898/2025.12.22.695949

**Authors:** Netra Krishna, Anisha S Menon, Manojkumar Kumaran, Dhruva Kumar Kesireddy, Ishwariya Venkatesh

**Affiliations:** Council of Scientific and Industrial Research (CSIR) – Centre for Cellular and Molecular Biology (CCMB), Hyderabad 500007, Telangana, India; Academy of Scientific and Innovative Research (AcSIR), Ghaziabad 201002, Uttar Pradesh, India

**Author notes:** These two authors contributed equally (Netra Krishna, Anisha S Menon).

## Abstract

Adult central nervous system neurons fail to regenerate after injury, in part due to epigenetic constraints that maintain a growth-restrictive chromatin state. We previously showed that the transcription factor PATZ1 reprograms chromatin accessibility in injured corticospinal neurons to promote axon regeneration, but the underlying mechanism remained unclear. Here we use nucleosome-resolution profiling to reveal that PATZ1 induces widespread nucleosome eviction at regeneration-associated gene loci. PATZ1 treatment dramatically reduces both nucleosome occupancy and fuzziness, indicating active chromatin remodeling rather than passive destabilization. This remodeling occurs preferentially at distal regulatory elements, where PATZ1 drives a greater than 3-fold expansion of H3K27ac-marked active enhancers. Nucleosome eviction at these sites precedes enhancer activation, establishing a mechanistic link between chromatin remodeling and transcriptional reprogramming. Our findings demonstrate that targeted nucleosome eviction at enhancers underlies PATZ1-mediated chromatin reorganization, providing mechanistic insight into how epigenetic barriers to CNS regeneration can be overcome.
