## Supplementary table S1 for "PATZ1 remodels the nucleosome landscape to promote chromatin accessibility in injured neurons"

### Sheet: Sheet1
Details of the supplementary tables
Sl	Details
Supplementary table S1	Details of the supplementary tables
Supplementary table S2	Uninjured file used for Vplot
Supplementary table S3	Injured file used for Vplot
Supplementary table S4	PATZ1 file used for Vplot
Supplementary table S5	Uninjured nucleosome occupancy file
Supplementary table S6	Injured nucleosome occupancy file
Supplementary table S7	PATZ1 nucleosome occupancy file
Supplementary table S8	Files used for figure 6 snATAC global and promoters
Supplementary table S9	Files used for figure 7 snRNA
Supplementary table S10	Files used for figure 8 H3k27ac active enhancers and nucleosome positioning
Supplementary table S11	Details of the data repository
