## Supplementary table S11 for "PATZ1 remodels the nucleosome landscape to promote chromatin accessibility in injured neurons"

### Sheet: metadata-15050620-processed-ok
Supplementary Table 11 : A detailed summary of datasets and corresponding sample information
accession	study	bioproject_accession	biosample_accession	sample_name	Sample_detail	Sample_title	library_layout	instrument_model
SRR32182649	SRP560816	PRJNA1217518	SAMN46493488	7dpi_1_S2	SnATAC	snATAC_7dpi	paired	Illumina HiSeq 2500
SRR32182648	SRP560816	PRJNA1217518	SAMN46493489	patz1_7dpi	SnATAC	snATAC_Patz1_7dpi	paired	Illumina HiSeq 2500
SRR32182631	SRP560816	PRJNA1217518	SAMN46493497	5_S26	Cut and Run	Injured_h3k27_Cut and Run	paired	Illumina HiSeq 2500
SRR32182644	SRP560816	PRJNA1217518	SAMN46493498	6_S27	Cut and Run	Patz1_h3k27_Cut and Run	paired	Illumina HiSeq 2500
SRR33417409	SRP560816	PRJNA1217518	SAMN48320900	snRNA_7dpi	snRNA	snRNA seq of injured Mice	paired	Illumina HiSeq 2500
SRR33417408	SRP560816	PRJNA1217518	SAMN48320901	snRNA_Patz1_7dpi	snRNA	SnRNA seq of Patz1 injured Mice	paired	Illumina HiSeq 2500
